# Explainable and Calibrated AI for Decoding Host-Adaptive Changes in Influenza A Virus

**DOI:** 10.64898/2026.05.23.726879

**Authors:** Hoang-Hai Nguyen, Josip Rudar, Samira Mubareka, David Lapen, Yohannes Berhane, Carson K. Leung, Oliver Lung

**Affiliations:** National Centre for Foreign Animal Disease, Canadian Food Inspection Agency, Winnipeg, Manitoba R3E 3M4, Canada; Department of Computer Science, University of Manitoba, Winnipeg, Manitoba R3T 2N2, Canada; Sunnybrook Research Institute, Toronto, Ontario M4N 3M5, Canada; Department of Laboratory Medicine & Pathobiology, University of Toronto, Toronto, Ontario M5S 1A8, Canada; Science and Technology Branch, Agriculture and Agri-Food Canada, Ottawa, Ontario K1A OC6, Canada; Department of Biological Sciences, University of Manitoba, Winnipeg, Manitoba R3T 2N2, Canada

**Keywords:** deep learning, explainable AI, host adaptation, influenza A virus

## Abstract

**Background:** Influenza A virus (IAV) is a major public health burden, causing seasonal epidemics and occasional pandemics. Its transmission from avian species to mammals and subsequent spread requires adaptive changes in the viral genome. Understanding these molecular adaptations is essential for pandemic preparedness, and machine learning offers a powerful approach to uncover the evolution and biology of IAV.

**Results:** This study established a well-calibrated WaveSeekerNet model that accurately predicted the host source across all 8 IAV segments (macro F1-score: 0.9728), significantly improving the reliability of predicted probabilities with calibration errors approaching zero. Model interpretation revealed that avian-adapted IAVs consistently activated G/C content, whereas mammalian-adapted IAVs generally activated A/T content. This distinction was confirmed by codon-level analysis, in which G/C-rich codons were rewarded for the avian hosts and A/T-rich codons for the mammalian hosts. In the feature space learned by WaveSeekerNet, we defined host-adaptive distance to quantify species barriers and proposed it as a risk-assessment metric. We hypothesized the Mammalian Adaptation Zone (MAZ), a zone where the virus is expected to adjust its host-adaptive distance to reach, thereby helping it establish persistent mammalian lineages. The analysis also revealed the Hard Distance of avian-origin viruses (e.g., H5Nx, H9N2), indicating they have not yet established persistent mammalian lineages. Finally, analysis of human H7N9 (2013, China) and non-human mammalian H5Nx (North America) viruses showed that WaveSeekerNet accurately identified key mammalian-adaptive mutations, including PB2-E627K and PB2-D701N.

**Conclusions:** WaveSeekerNet elucidated IAV host-adaptation mechanisms in silico, providing insights into the underlying mechanisms of host adaptation and informing improved surveillance and intervention strategies.
