## Additional file 2 for "Explainable and Calibrated AI for Decoding Host-Adaptive Changes in Influenza A Virus"

### Sheet: Data Distribution
	Segment	Train (Pre-2020)																	Test (Post-2020)																	Padding Length
		Count	Year	Ambiguous Count	Sequence Length	Hosts	H1N1	H3N2	H1N2	H2N2	H3N8	H7N7	H7N9	H9N2	H5N6	H5N1	Clade 6B.1A.5a.2a	Clade 6B.1A.5a.2a.1	Count	Year	Ambiguous Count	Sequence Length	Hosts	H1N1	H3N2	H1N2	H2N2	H3N8	H7N7	H7N9	H9N2	H5N6	H5N1	Clade 6B.1A.5a.2a	Clade 6B.1A.5a.2a.1
	01_PB2	78732	1902 - 2019	0 - 10	1874 - 2396	{0: 47090, 1: 23177, 2: 8465}	24113	27739	2499	192	1441	457	1593	3710	1266	3306	2	0	83325	2020 - 2025	0 - 10	1889 - 2367	{0: 73749, 1: 7495, 2: 2081}	35916	39031	638	1	295	20	21	486	135	4463	18117	13607	2400
	02_PB1	77369	1902 - 2019	0 - 10	1876 - 2364	{0: 45746, 1: 23238, 2: 8385}	22592	27948	2462	184	1459	344	1603	3688	1294	3375	2	0	77041	2020 - 2025	0 - 10	1881 - 2357	{0: 67671, 1: 7347, 2: 2023}	31532	37306	642	1	296	18	21	391	134	4456	15676	12036	2364
	03_PA	77642	1902 - 2019	0 - 10	1791 - 2307	{0: 46233, 1: 22842, 2: 8567}	23784	27150	2551	184	1449	346	1549	3594	1219	3312	2	0	85772	2020 - 2025	0 - 10	1786 - 2248	{0: 76133, 1: 7597, 2: 2042}	35907	41383	650	1	265	20	22	446	136	4670	18436	13240	2310
	04_HA	148068	1902 - 2019	0 - 10	1409 - 1804	{0: 98994, 1: 34009, 2: 15065}	51096	56122	4713	194	1873	567	1649	8520	1342	5814	3	1	105804	2020 - 2025	0 - 10	1410 - 1792	{0: 92667, 1: 7878, 2: 5259}	47195	47983	1626	1	326	24	35	692	156	4537	24157	16151	1804
	05_NP	67847	1902 - 2019	0 - 10	1252 - 1586	{0: 38315, 1: 21163, 2: 8369}	19693	23418	2461	175	1360	335	1377	3458	1072	3250	5	0	64768	2020 - 2025	0 - 10	1266 - 1586	{0: 56347, 1: 6543, 2: 1878}	27106	30278	602	1	261	20	20	470	105	3851	14143	9556	1586
	06_NA	117668	1900 - 2019	0 - 10	1173 - 1486	{0: 79377, 1: 24539, 2: 13752}	41662	45902	4407	212	1606	491	1455	4544	1200	4488	4	1	90940	2020 - 2025	0 - 10	1174 - 1485	{0: 78852, 1: 7178, 2: 4910}	40356	41673	1554	1	329	21	20	486	141	4158	20895	13510	1488
	07_MP	66148	1902 - 2019	0 - 10	821 - 1183	{0: 36418, 1: 20161, 2: 9569}	19479	22322	2990	192	1379	316	1070	3343	933	3402	4	0	45171	2020 - 2025	0 - 10	823 - 1044	{0: 38179, 1: 5373, 2: 1619}	18556	20423	540	1	219	20	18	412	104	2965	9656	6309	1188
	08_NS	57299	1902 - 2019	0 - 10	712 - 917	{0: 29352, 1: 20104, 2: 7843}	16209	17565	2338	183	1328	319	1148	3409	946	3273	4	0	48694	2020 - 2025	0 - 10	714 - 928	{0: 41053, 1: 5943, 2: 1698}	20096	21861	540	1	206	24	19	412	100	3492	9762	7612	936
	Total	690773					218628	248166	24421	1516	11895	3175	11444	34266	9272	30220	26	2	601515					256664	279938	6792	8	2197	167	176	3795	1011	32592	130842	92021
	Segment	Train +Test (Pre-2020 & Post-2020)											H5Nx North America
		Total_Count	H1N1	H3N2	H1N2	H2N2	H3N8	H7N7	H7N9	H9N2	H5N6	H5N1
	01_PB2	162057	60029	66770	3137	193	1736	477	1614	4196	1401	7769	10382
	02_PB1	154410	54124	65254	3104	185	1755	362	1624	4079	1428	7831	9897
	03_PA	163414	59691	68533	3201	185	1714	366	1571	4040	1355	7982	10368
	04_HA	253872	98291	104105	6339	195	2199	591	1684	9212	1498	10351	9593
	05_NP	132615	46799	53696	3063	176	1621	355	1397	3928	1177	7101	8002
	06_NA	208608	82018	87575	5961	213	1935	512	1475	5030	1341	8646	9127
	07_MP	111319	38035	42745	3530	193	1598	336	1088	3755	1037	6367	4874
	08_NS	105993	36305	39426	2878	184	1534	343	1167	3821	1046	6765	6052
	Total	1292288	475292	528104	31213	1524	14092	3342	11620	38061	10283	62812	68295
