## Additional file 3 for "Explainable and Calibrated AI for Decoding Host-Adaptive Changes in Influenza A Virus"

### Sheet: Pre-2020 Class-wise Calib
Segment	Calibration	Class	ECE	MCE	ACE	MCS	Directionality
01_PB2	Orig	Human	0.081	0.4093	0.0794	-0.0655	UNDERCONF
01_PB2	Orig	Avian	0.0302	0.2314	0.0305	-0.0002	BALANCED
01_PB2	Orig	Non-human Mammal	0.0806	0.3285	0.0802	0.0657	OVERCONF
01_PB2	Cal	Human	0.0032	0.0821	0.003	-0.0022	BALANCED
01_PB2	Cal	Avian	0.0044	0.1995	0.0046	0.0044	BALANCED
01_PB2	Cal	Non-human Mammal	0.0037	0.1676	0.0037	-0.0022	BALANCED
02_PB1	Orig	Human	0.0802	0.3768	0.0777	-0.0622	UNDERCONF
02_PB1	Orig	Avian	0.0276	0.2439	0.0245	-0.0007	BALANCED
02_PB1	Orig	Non-human Mammal	0.0806	0.3235	0.0805	0.0629	OVERCONF
02_PB1	Cal	Human	0.0028	0.0512	0.0033	-0.0019	BALANCED
02_PB1	Cal	Avian	0.0046	0.2367	0.0048	0.0045	BALANCED
02_PB1	Cal	Non-human Mammal	0.0039	0.1077	0.0039	-0.0026	BALANCED
03_PA	Orig	Human	0.0874	0.4216	0.0881	-0.0771	UNDERCONF
03_PA	Orig	Avian	0.0287	0.3437	0.0287	0.0103	BALANCED
03_PA	Orig	Non-human Mammal	0.0801	0.309	0.0779	0.0668	OVERCONF
03_PA	Cal	Human	0.0076	0.0825	0.0038	-0.0038	BALANCED
03_PA	Cal	Avian	0.0066	0.2796	0.0067	0.0066	BALANCED
03_PA	Cal	Non-human Mammal	0.0069	0.1384	0.007	-0.0028	BALANCED
04_HA	Orig	Human	0.143	0.4107	0.1413	-0.1162	UNDERCONF
04_HA	Orig	Avian	0.037	0.1901	0.0282	-0.0097	BALANCED
04_HA	Orig	Non-human Mammal	0.139	0.3768	0.1352	0.1259	OVERCONF
04_HA	Cal	Human	0.0022	0.0459	0.0018	-0.0018	BALANCED
04_HA	Cal	Avian	0.002	0.1423	0.0021	0.002	BALANCED
04_HA	Cal	Non-human Mammal	0.0009	0.0783	0.001	-0.0002	BALANCED
05_NP	Orig	Human	0.0672	0.3397	0.0674	-0.0478	UNDERCONF
05_NP	Orig	Avian	0.027	0.2834	0.0274	-0.0017	BALANCED
05_NP	Orig	Non-human Mammal	0.0685	0.2452	0.0672	0.0495	OVERCONF
05_NP	Cal	Human	0.0037	0.0637	0.0032	-0.0022	BALANCED
05_NP	Cal	Avian	0.0059	0.2878	0.006	0.0059	BALANCED
05_NP	Cal	Non-human Mammal	0.0058	0.1335	0.0042	-0.0037	BALANCED
06_NA	Orig	Human	0.1376	0.4078	0.1382	-0.1257	UNDERCONF
06_NA	Orig	Avian	0.0326	0.294	0.033	0.0077	BALANCED
06_NA	Orig	Non-human Mammal	0.1344	0.3441	0.1328	0.118	OVERCONF
06_NA	Cal	Human	0.0034	0.1072	0.0024	-0.0022	BALANCED
06_NA	Cal	Avian	0.0043	0.1926	0.0044	0.0043	BALANCED
06_NA	Cal	Non-human Mammal	0.0029	0.1713	0.0026	-0.0021	BALANCED
07_MP	Orig	Human	0.0633	0.3908	0.0595	-0.0528	UNDERCONF
07_MP	Orig	Avian	0.0205	0.339	0.0186	0.0071	BALANCED
07_MP	Orig	Non-human Mammal	0.0703	0.316	0.0658	0.0458	OVERCONF
07_MP	Cal	Human	0.0045	0.0948	0.0097	-0.0031	BALANCED
07_MP	Cal	Avian	0.0071	0.3334	0.0073	0.0071	BALANCED
07_MP	Cal	Non-human Mammal	0.0077	0.12	0.0061	-0.004	BALANCED
08_NS	Orig	Human	0.0565	0.3222	0.0564	-0.0407	UNDERCONF
08_NS	Orig	Avian	0.0233	0.2955	0.0215	-0.0023	BALANCED
08_NS	Orig	Non-human Mammal	0.0582	0.2557	0.0532	0.043	OVERCONF
08_NS	Cal	Human	0.0029	0.0664	0.0023	-0.0021	BALANCED
08_NS	Cal	Avian	0.0046	0.2578	0.0052	0.0046	BALANCED
08_NS	Cal	Non-human Mammal	0.0037	0.1001	0.0032	-0.0025	BALANCED

### Sheet: Post-2020 Class-wise Calib
Segment	Calibration	Class		ECE (Mean±Std)	MCE (Mean±Std)	ACE (Mean±Std)	MCS (Mean±Std)	Directionality
01_PB2	Cal	Avian		0.0014 ± 0.0002	0.5541 ± 0.1533	0.0009 ± 0.0004	0.0008 ± 0.0004	BALANCED
01_PB2	Cal	Human		0.0022 ± 0.0004	0.3274 ± 0.0983	0.0012 ± 0.0002	-0.0012 ± 0.0002	BALANCED
01_PB2	Cal	Non-human Mammal		0.0010 ± 0.0004	0.3680 ± 0.1417	0.0015 ± 0.0002	0.0004 ± 0.0003	BALANCED
01_PB2	Orig	Avian		0.0238 ± 0.0087	0.3738 ± 0.0651	0.0206 ± 0.0085	0.0131 ± 0.0060	BALANCED
01_PB2	Orig	Human		0.1247 ± 0.0365	0.6246 ± 0.0587	0.1243 ± 0.0363	-0.1186 ± 0.0348	UNDERCONF
01_PB2	Orig	Non-human Mammal		0.1080 ± 0.0315	0.4768 ± 0.0613	0.1055 ± 0.0309	0.1055 ± 0.0309	OVERCONF
02_PB1	Cal	Avian		0.0012 ± 0.0002	0.5445 ± 0.2110	0.0009 ± 0.0005	0.0008 ± 0.0004	BALANCED
02_PB1	Cal	Human		0.0016 ± 0.0004	0.3425 ± 0.1404	0.0012 ± 0.0001	-0.0011 ± 0.0001	BALANCED
02_PB1	Cal	Non-human Mammal		0.0006 ± 0.0004	0.4088 ± 0.1417	0.0014 ± 0.0004	0.0004 ± 0.0003	BALANCED
02_PB1	Orig	Avian		0.0222 ± 0.0042	0.3477 ± 0.0381	0.0211 ± 0.0042	0.0105 ± 0.0043	BALANCED
02_PB1	Orig	Human		0.1232 ± 0.0188	0.5710 ± 0.0425	0.1207 ± 0.0179	-0.1145 ± 0.0175	UNDERCONF
02_PB1	Orig	Non-human Mammal		0.1076 ± 0.0176	0.4673 ± 0.0480	0.1040 ± 0.0162	0.1040 ± 0.0162	OVERCONF
03_PA	Cal	Avian		0.0014 ± 0.0003	0.6157 ± 0.1776	0.0015 ± 0.0003	0.0014 ± 0.0003	BALANCED
03_PA	Cal	Human		0.0023 ± 0.0004	0.3142 ± 0.1163	0.0015 ± 0.0002	-0.0013 ± 0.0002	BALANCED
03_PA	Cal	Non-human Mammal		0.0009 ± 0.0004	0.3090 ± 0.1546	0.0013 ± 0.0004	0.0000 ± 0.0002	BALANCED
03_PA	Orig	Avian		0.0266 ± 0.0120	0.5049 ± 0.0536	0.0214 ± 0.0114	0.0181 ± 0.0106	BALANCED
03_PA	Orig	Human		0.1308 ± 0.0335	0.5789 ± 0.0525	0.1300 ± 0.0338	-0.1253 ± 0.0332	UNDERCONF
03_PA	Orig	Non-human Mammal		0.1110 ± 0.0269	0.4228 ± 0.0634	0.1072 ± 0.0275	0.1072 ± 0.0275	OVERCONF
04_HA	Cal	Avian		0.0010 ± 0.0001	0.6128 ± 0.1479	0.0009 ± 0.0002	0.0009 ± 0.0002	BALANCED
04_HA	Cal	Human		0.0013 ± 0.0002	0.2605 ± 0.0654	0.0012 ± 0.0002	-0.0010 ± 0.0001	BALANCED
04_HA	Cal	Non-human Mammal		0.0004 ± 0.0002	0.3061 ± 0.1028	0.0008 ± 0.0002	0.0001 ± 0.0002	BALANCED
04_HA	Orig	Avian		0.0269 ± 0.0088	0.3783 ± 0.0662	0.0222 ± 0.0080	0.0115 ± 0.0103	BALANCED
04_HA	Orig	Human		0.2278 ± 0.0312	0.5430 ± 0.0674	0.2249 ± 0.0316	-0.2173 ± 0.0329	UNDERCONF
04_HA	Orig	Non-human Mammal		0.2121 ± 0.0309	0.4614 ± 0.0873	0.2058 ± 0.0318	0.2058 ± 0.0318	OVERCONF
05_NP	Cal	Avian		0.0015 ± 0.0003	0.5042 ± 0.1692	0.0015 ± 0.0003	0.0013 ± 0.0003	BALANCED
05_NP	Cal	Human		0.0022 ± 0.0003	0.3625 ± 0.1061	0.0015 ± 0.0002	-0.0014 ± 0.0001	BALANCED
05_NP	Cal	Non-human Mammal		0.0011 ± 0.0004	0.3921 ± 0.1072	0.0011 ± 0.0005	0.0000 ± 0.0003	BALANCED
05_NP	Orig	Avian		0.0212 ± 0.0062	0.4437 ± 0.1028	0.0200 ± 0.0062	0.0111 ± 0.0046	BALANCED
05_NP	Orig	Human		0.1167 ± 0.0208	0.5240 ± 0.0756	0.1142 ± 0.0206	-0.1100 ± 0.0207	UNDERCONF
05_NP	Orig	Non-human Mammal		0.1024 ± 0.0181	0.4206 ± 0.0599	0.0989 ± 0.0181	0.0989 ± 0.0181	OVERCONF
06_NA	Cal	Avian		0.0009 ± 0.0002	0.5004 ± 0.2336	0.0010 ± 0.0002	0.0009 ± 0.0002	BALANCED
06_NA	Cal	Human		0.0012 ± 0.0002	0.3743 ± 0.0965	0.0010 ± 0.0001	-0.0008 ± 0.0001	BALANCED
06_NA	Cal	Non-human Mammal		0.0005 ± 0.0002	0.3730 ± 0.1364	0.0009 ± 0.0002	-0.0000 ± 0.0002	BALANCED
06_NA	Orig	Avian		0.0279 ± 0.0046	0.3609 ± 0.0463	0.0228 ± 0.0044	0.0111 ± 0.0027	BALANCED
06_NA	Orig	Human		0.1851 ± 0.0373	0.5345 ± 0.0497	0.1822 ± 0.0364	-0.1774 ± 0.0351	UNDERCONF
06_NA	Orig	Non-human Mammal		0.1729 ± 0.0358	0.3882 ± 0.0498	0.1664 ± 0.0335	0.1664 ± 0.0335	OVERCONF
07_MP	Cal	Avian		0.0015 ± 0.0002	0.5355 ± 0.3039	0.0016 ± 0.0002	0.0014 ± 0.0002	BALANCED
07_MP	Cal	Human		0.0017 ± 0.0002	0.3717 ± 0.1704	0.0015 ± 0.0001	-0.0012 ± 0.0001	BALANCED
07_MP	Cal	Non-human Mammal		0.0006 ± 0.0002	0.3797 ± 0.1897	0.0013 ± 0.0003	-0.0002 ± 0.0002	BALANCED
07_MP	Orig	Avian		0.0136 ± 0.0041	0.5195 ± 0.0958	0.0103 ± 0.0033	0.0036 ± 0.0027	BALANCED
07_MP	Orig	Human		0.0828 ± 0.0176	0.5250 ± 0.0494	0.0774 ± 0.0185	-0.0756 ± 0.0188	UNDERCONF
07_MP	Orig	Non-human Mammal		0.0775 ± 0.0167	0.5042 ± 0.0550	0.0720 ± 0.0173	0.0720 ± 0.0173	OVERCONF
08_NS	Cal	Avian		0.0010 ± 0.0001	0.6171 ± 0.1342	0.0012 ± 0.0001	0.0009 ± 0.0002	BALANCED
08_NS	Cal	Human		0.0016 ± 0.0001	0.3746 ± 0.1309	0.0013 ± 0.0001	-0.0013 ± 0.0001	BALANCED
08_NS	Cal	Non-human Mammal		0.0007 ± 0.0001	0.4052 ± 0.1726	0.0015 ± 0.0003	0.0004 ± 0.0001	BALANCED
08_NS	Orig	Avian		0.0175 ± 0.0049	0.4188 ± 0.0705	0.0122 ± 0.0037	0.0022 ± 0.0030	BALANCED
08_NS	Orig	Human		0.0865 ± 0.0232	0.4986 ± 0.0424	0.0818 ± 0.0226	-0.0795 ± 0.0220	UNDERCONF
08_NS	Orig	Non-human Mammal		0.0799 ± 0.0217	0.4468 ± 0.0353	0.0772 ± 0.0215	0.0772 ± 0.0215	OVERCONF
