## Additional file 4 for "Explainable and Calibrated AI for Decoding Host-Adaptive Changes in Influenza A Virus"

### Sheet: MAZ_Ground_Truth_Profiles
Segment	Subtype	Host_Group	n_samples	maz_lower_q75	maz_upper_q95	median_distance	mean_distance	sd_distance
01_PB2	H1N1	Human	55390	1.0563	1.2415	0.9913	1.0089	0.1313
01_PB2	H1N1	Non-human Mammal	4024	0.9948	1.2237	0.8729	0.9035	0.1632
01_PB2	H3N2	Human	63604	0.9961	1.1762	0.9385	0.9587	0.1187
01_PB2	H3N2	Non-human Mammal	2826	0.9274	1.1703	0.8284	0.8614	0.1525
01_PB2	H2N2	Human	104	1.2677	1.3674	1.1748	1.1769	0.1292
01_PB2	H1N2	Human	76	1.524	1.676	1.242	1.2875	0.267
01_PB2	H1N2	Non-human Mammal	2991	0.958	1.1682	0.8441	0.8703	0.1457
01_PB2	H3N8	Human	8	1.6927	1.7278	1.6732	1.6795	0.0314
01_PB2	H3N8	Non-human Mammal	235	1.113	1.3401	0.9584	0.986	0.1856
01_PB2	H7N7	Human	32	1.5958	1.7132	1.5223	1.5105	0.1163
01_PB2	H7N7	Non-human Mammal	11	1.2102	1.2446	1.1667	1.1435	0.1107
01_PB2	H7N9	Human	894	1.4464	1.6296	1.3213	1.3173	0.1795
01_PB2	H7N9	Non-human Mammal	3	1.7031	1.7131	1.6907	1.6973	0.016
01_PB2	H9N2	Human	69	1.6827	1.7659	1.5578	1.5335	0.1792
01_PB2	H9N2	Non-human Mammal	47	1.6169	1.7141	1.4953	1.4782	0.174
01_PB2	H5N1	Human	400	1.5755	1.7294	1.4669	1.458	0.1715
01_PB2	H5N1	Non-human Mammal	130	1.7082	1.7609	1.6818	1.6445	0.1093
01_PB2	H5N6	Human	42	1.6947	1.743	1.5781	1.548	0.1737
01_PB2	H5N6	Non-human Mammal	21	1.6386	1.7049	1.5308	1.547	0.1206
01_PB2	H5Nx (North America)	Human	28	1.8088	1.8195	1.7821	1.7893	0.0212
01_PB2	H5Nx (North America)	Non-human Mammal	1903	1.7234	1.7402	1.7151	1.7107	0.0319
02_PB1	H1N1	Human	49561	0.9868	1.2192	0.9088	0.9391	0.1374
02_PB1	H1N1	Non-human Mammal	3968	1.0699	1.2828	0.9479	0.9782	0.1574
02_PB1	H3N2	Human	62096	0.9259	1.1806	0.8523	0.8833	0.1386
02_PB1	H3N2	Non-human Mammal	2817	1.0384	1.2611	0.9336	0.963	0.1493
02_PB1	H2N2	Human	99	1.4399	1.5423	1.2994	1.3078	0.1589
02_PB1	H1N2	Human	76	1.3967	1.6205	1.2464	1.249	0.2333
02_PB1	H1N2	Non-human Mammal	2959	1.0297	1.2659	0.9328	0.9604	0.1468
02_PB1	H3N8	Human	7	1.7384	1.7523	1.717	1.719	0.029
02_PB1	H3N8	Non-human Mammal	231	1.1925	1.3353	1.0975	1.0904	0.1614
02_PB1	H7N7	Human	3	1.656	1.666	1.6435	1.628	0.0501
02_PB1	H7N7	Non-human Mammal	11	1.2416	1.3216	1.1722	1.1943	0.0816
02_PB1	H7N9	Human	890	1.5433	1.6595	1.4485	1.4441	0.1363
02_PB1	H7N9	Non-human Mammal	2	1.7502	1.7605	1.7373	1.7373	0.0364
02_PB1	H9N2	Human	68	1.6828	1.7486	1.5436	1.5507	0.1409
02_PB1	H9N2	Non-human Mammal	49	1.7161	1.7777	1.6515	1.6032	0.1609
02_PB1	H5N1	Human	399	1.5766	1.7541	1.4769	1.487	0.1406
02_PB1	H5N1	Non-human Mammal	120	1.8003	1.8224	1.7726	1.7155	0.135
02_PB1	H5N6	Human	43	1.7673	1.7981	1.5753	1.6006	0.1604
02_PB1	H5N6	Non-human Mammal	20	1.7141	1.7764	1.6398	1.6502	0.0811
02_PB1	H5Nx (North America)	Human	24	1.7463	1.764	1.7388	1.7405	0.0166
02_PB1	H5Nx (North America)	Non-human Mammal	1742	1.8114	1.8189	1.8064	1.7921	0.0509
03_PA	H1N1	Human	55052	0.9716	1.116	0.9201	0.9361	0.0942
03_PA	H1N1	Non-human Mammal	4040	0.8364	0.9865	0.7375	0.7526	0.1338
03_PA	H3N2	Human	65367	0.8478	0.9905	0.7916	0.8175	0.0918
03_PA	H3N2	Non-human Mammal	2821	0.814	0.9968	0.7139	0.7427	0.139
03_PA	H2N2	Human	97	1.1077	1.2028	1.022	1.0213	0.1168
03_PA	H1N2	Human	77	1.4424	1.6089	1.0941	1.1844	0.2687
03_PA	H1N2	Non-human Mammal	3050	0.8283	0.9969	0.7315	0.7499	0.136
03_PA	H3N8	Human	6	1.7235	1.7381	1.6752	1.672	0.062
03_PA	H3N8	Non-human Mammal	231	0.9347	1.1362	0.8372	0.8675	0.1467
03_PA	H7N7	Human	4	1.6119	1.6529	1.5876	1.5927	0.054
03_PA	H7N7	Non-human Mammal	11	1.073	1.114	0.9919	0.9954	0.0948
03_PA	H7N9	Human	909	1.419	1.5231	1.299	1.2842	0.1655
03_PA	H7N9	Non-human Mammal	3	1.6453	1.6569	1.6308	1.6396	0.0175
03_PA	H9N2	Human	67	1.6204	1.688	1.5033	1.4899	0.1612
03_PA	H9N2	Non-human Mammal	42	1.5109	1.6117	1.3608	1.3665	0.1689
03_PA	H5N1	Human	410	1.514	1.7175	1.4068	1.3951	0.1843
03_PA	H5N1	Non-human Mammal	122	1.7019	1.7322	1.6421	1.5978	0.1638
03_PA	H5N6	Human	46	1.7152	1.7727	1.5096	1.5329	0.1874
03_PA	H5N6	Non-human Mammal	21	1.5578	1.6514	1.5106	1.4912	0.1228
03_PA	H5Nx (North America)	Human	30	1.7992	1.8141	1.7666	1.7719	0.028
03_PA	H5Nx (North America)	Non-human Mammal	1926	1.7528	1.7659	1.7424	1.7266	0.0486
04_HA	H1N1	Human	89703	1.1631	1.2605	1.113	1.1012	0.1101
04_HA	H1N1	Non-human Mammal	7915	1.1635	1.334	1.0423	1.0459	0.1812
04_HA	H3N2	Human	98599	0.9802	1.1155	0.9045	0.9072	0.1254
04_HA	H3N2	Non-human Mammal	5074	1.1028	1.2649	1.0256	1.0332	0.1255
04_HA	H2N2	Human	100	1.425	1.5872	1.3119	1.2823	0.2014
04_HA	H1N2	Human	80	1.4347	1.5465	1.2451	1.2393	0.2114
04_HA	H1N2	Non-human Mammal	6179	1.1054	1.2681	1.0261	1.0188	0.1529
04_HA	H3N8	Human	5	1.5684	1.5751	1.5269	1.5363	0.0345
04_HA	H3N8	Non-human Mammal	599	1.2395	1.368	1.0884	1.1009	0.1774
04_HA	H7N7	Human	41	1.3808	1.4865	1.2228	1.2338	0.1768
04_HA	H7N7	Non-human Mammal	12	1.3975	1.4403	1.3728	1.3416	0.0873
04_HA	H7N9	Human	911	1.2633	1.5052	1.1115	1.0628	0.2762
04_HA	H7N9	Non-human Mammal	3	1.7297	1.7522	1.7017	1.689	0.0758
04_HA	H9N2	Human	83	1.4865	1.6582	1.4461	1.4114	0.1558
04_HA	H9N2	Non-human Mammal	61	1.6076	1.7374	1.5307	1.5357	0.1233
04_HA	H5N1	Human	564	1.4615	1.604	1.258	1.2753	0.2138
04_HA	H5N1	Non-human Mammal	152	1.7841	1.8142	1.7251	1.687	0.1176
04_HA	H5N6	Human	52	1.5661	1.6775	1.4976	1.4147	0.2063
04_HA	H5N6	Non-human Mammal	20	1.6575	1.6847	1.6384	1.5941	0.1097
04_HA	H5Nx (North America)	Human	49	1.538	1.5592	1.524	1.5252	0.0285
04_HA	H5Nx (North America)	Non-human Mammal	1783	1.8179	1.8272	1.8115	1.8032	0.0327
05_NP	H1N1	Human	42267	1.0995	1.3311	0.9936	1.0284	0.1471
05_NP	H1N1	Non-human Mammal	3938	1.0817	1.2994	0.9609	0.9832	0.1675
05_NP	H3N2	Human	50652	0.9916	1.159	0.923	0.9486	0.1067
05_NP	H3N2	Non-human Mammal	2694	1.0705	1.2693	0.9471	0.9759	0.161
05_NP	H2N2	Human	112	1.2036	1.3579	1.0965	1.1198	0.1295
05_NP	H1N2	Human	72	1.4644	1.5983	1.2533	1.2543	0.2343
05_NP	H1N2	Non-human Mammal	2916	1.0675	1.2807	0.9528	0.9752	0.1599
05_NP	H3N8	Human	5	1.7742	1.7879	1.7505	1.7289	0.0784
05_NP	H3N8	Non-human Mammal	255	1.2103	1.4045	1.0743	1.1006	0.1631
05_NP	H7N7	Human	3	1.5083	1.5129	1.5026	1.4515	0.0986
05_NP	H7N7	Non-human Mammal	14	1.2575	1.3281	1.1626	1.1768	0.1087
05_NP	H7N9	Human	783	1.3808	1.5318	1.2272	1.2006	0.2354
05_NP	H7N9	Non-human Mammal	2	1.6731	1.72	1.6145	1.6145	0.1658
05_NP	H9N2	Human	68	1.7039	1.7582	1.5051	1.4852	0.2236
05_NP	H9N2	Non-human Mammal	44	1.6095	1.7673	1.5505	1.5229	0.1585
05_NP	H5N1	Human	416	1.5813	1.7011	1.4735	1.4198	0.2234
05_NP	H5N1	Non-human Mammal	107	1.721	1.8364	1.6648	1.6479	0.1328
05_NP	H5N6	Human	41	1.7468	1.8269	1.5598	1.502	0.2477
05_NP	H5N6	Non-human Mammal	20	1.6671	1.7075	1.6227	1.5921	0.1003
05_NP	H5Nx (North America)	Human	31	1.7788	1.7876	1.7716	1.7677	0.0279
05_NP	H5Nx (North America)	Non-human Mammal	1343	1.7009	1.757	1.689	1.6932	0.0342
06_NA	H1N1	Human	74105	1.062	1.2072	1.0139	1.0279	0.0931
06_NA	H1N1	Non-human Mammal	7256	1.1176	1.3277	0.979	1.0085	0.1658
06_NA	H3N2	Human	82306	0.9176	1.0741	0.8448	0.8569	0.1116
06_NA	H3N2	Non-human Mammal	4853	1.0391	1.1911	0.9896	1.0102	0.0928
06_NA	H2N2	Human	124	1.1195	1.3222	0.9413	0.9881	0.195
06_NA	H1N2	Human	115	1.2334	1.4449	1.0559	1.0739	0.2219
06_NA	H1N2	Non-human Mammal	5771	1.0439	1.1591	1.0039	1.0075	0.0837
06_NA	H3N8	Human	6	1.6471	1.6576	1.6403	1.6276	0.037
06_NA	H3N8	Non-human Mammal	449	1.1514	1.3244	1.0423	1.0638	0.1401
06_NA	H7N7	Human	43	1.4673	1.5595	1.3968	1.3733	0.1254
06_NA	H7N7	Non-human Mammal	11	1.349	1.3581	1.2192	1.2209	0.1298
06_NA	H7N9	Human	804	1.1878	1.363	1.0979	1.0961	0.1571
06_NA	H7N9	Non-human Mammal	3	1.5872	1.5981	1.5736	1.4968	0.1573
06_NA	H9N2	Human	76	1.5132	1.5725	1.417	1.4069	0.1289
06_NA	H9N2	Non-human Mammal	66	1.4909	1.5753	1.4242	1.3995	0.132
06_NA	H5N1	Human	490	1.4209	1.5568	1.3125	1.321	0.1424
06_NA	H5N1	Non-human Mammal	110	1.6136	1.7155	1.5639	1.5522	0.104
06_NA	H5N6	Human	49	1.5644	1.6779	1.499	1.4861	0.1249
06_NA	H5N6	Non-human Mammal	19	1.6281	1.6627	1.5677	1.5808	0.0559
06_NA	H5Nx (North America)	Human	45	1.6593	1.6755	1.5674	1.5701	0.0929
06_NA	H5Nx (North America)	Non-human Mammal	1570	1.6297	1.6435	1.6202	1.6135	0.0309
07_M	H1N1	Human	33285	0.8683	1.1008	0.7815	0.8127	0.1399
07_M	H1N1	Non-human Mammal	4237	1.0246	1.1928	0.9027	0.9225	0.152
07_M	H3N2	Human	39614	0.8625	1.0504	0.7666	0.802	0.1235
07_M	H3N2	Non-human Mammal	2789	1.021	1.1837	0.9138	0.9264	0.162
07_M	H2N2	Human	111	0.9775	1.1899	0.8544	0.8851	0.1576
07_M	H1N2	Human	70	1.2439	1.3827	1.0309	1.044	0.2184
07_M	H1N2	Non-human Mammal	3371	1.0037	1.1351	0.8952	0.9067	0.1379
07_M	H3N8	Human	5	1.3945	1.4882	1.3868	1.4031	0.0625
07_M	H3N8	Non-human Mammal	309	1.092	1.3282	0.9997	1.0202	0.1551
07_M	H7N7	Human	4	1.5774	1.6491	1.5325	1.5545	0.079
07_M	H7N7	Non-human Mammal	13	1.2365	1.3056	1.1407	1.1665	0.0905
07_M	H7N9	Human	591	1.334	1.4819	1.205	1.2004	0.1783
07_M	H7N9	Non-human Mammal	3	1.6846	1.695	1.6716	1.6421	0.0748
07_M	H9N2	Human	69	1.4074	1.4782	1.3044	1.2783	0.1677
07_M	H9N2	Non-human Mammal	55	1.5356	1.6977	1.4358	1.4259	0.1648
07_M	H5N1	Human	408	1.5062	1.595	1.3766	1.3523	0.1843
07_M	H5N1	Non-human Mammal	90	1.641	1.6954	1.5737	1.5733	0.1028
07_M	H5N6	Human	37	1.5353	1.6061	1.4058	1.3944	0.1785
07_M	H5N6	Non-human Mammal	19	1.6643	1.7219	1.6068	1.5957	0.0855
07_M	H5Nx (North America)	Human	20	1.5084	1.5491	1.4785	1.4763	0.0662
07_M	H5Nx (North America)	Non-human Mammal	800	1.5923	1.652	1.569	1.5596	0.0707
08_NS	H1N1	Human	32078	0.8576	1.0277	0.7777	0.8079	0.1126
08_NS	H1N1	Non-human Mammal	3679	0.8427	1.0874	0.7177	0.7549	0.1642
08_NS	H3N2	Human	36709	0.7694	0.917	0.7112	0.722	0.1053
08_NS	H3N2	Non-human Mammal	2394	0.8116	1.0625	0.7001	0.7362	0.1675
08_NS	H2N2	Human	120	1.023	1.1503	0.9484	0.9377	0.1233
08_NS	H1N2	Human	66	1.4007	1.5796	0.9877	1.0803	0.3222
08_NS	H1N2	Non-human Mammal	2721	0.8271	0.9798	0.7229	0.7397	0.1334
08_NS	H3N8	Human	4	1.4758	1.481	1.4495	1.4448	0.04
08_NS	H3N8	Non-human Mammal	316	0.9774	1.1836	0.8477	0.89	0.1604
08_NS	H7N7	Human	5	1.4862	1.6374	1.4439	1.4651	0.1305
08_NS	H7N7	Non-human Mammal	18	1.098	1.2817	1.0563	1.0464	0.1273
08_NS	H7N9	Human	686	1.417	1.5151	1.3044	1.2983	0.159
08_NS	H7N9	Non-human Mammal	3	1.6132	1.6189	1.606	1.61	0.0091
08_NS	H9N2	Human	70	1.5254	1.5954	1.4392	1.3888	0.1831
08_NS	H9N2	Non-human Mammal	57	1.4773	1.6593	1.2897	1.3145	0.2277
08_NS	H5N1	Human	378	1.5417	1.744	1.3916	1.3896	0.2064
08_NS	H5N1	Non-human Mammal	93	1.6298	1.7494	1.5058	1.5167	0.1422
08_NS	H5N6	Human	41	1.5835	1.676	1.5103	1.4835	0.1638
08_NS	H5N6	Non-human Mammal	19	1.5476	1.6139	1.4849	1.4627	0.1213
08_NS	H5Nx (North America)	Human	31	1.7042	1.7138	1.684	1.6665	0.0443
08_NS	H5Nx (North America)	Non-human Mammal	954	1.619	1.6583	1.5992	1.5918	0.0534

### Sheet: MAZ_Avian_Profiles
Segment	Subtype	Host_Group	n_samples	maz_lower_q75	maz_upper_q95	median_distance	mean_distance	sd_distance
01_PB2	H1N1	Human	55390	0.8937	1.0241	0.853	0.8523	0.1014
01_PB2	H1N1	Non-human Mammal	4024	0.8945	1.0243	0.8076	0.7997	0.1428
01_PB2	H3N2	Human	63604	0.886	0.9935	0.8499	0.8482	0.0902
01_PB2	H3N2	Non-human Mammal	2826	0.8966	1.0446	0.8123	0.8073	0.1414
01_PB2	H2N2	Human	104	0.7696	0.8711	0.6945	0.7058	0.1034
01_PB2	H1N2	Human	76	0.8765	0.9896	0.7894	0.7877	0.1294
01_PB2	H1N2	Non-human Mammal	2991	0.8802	1.0279	0.797	0.7915	0.1437
01_PB2	H3N8	Human	8	0.1797	0.2745	0.1751	0.1898	0.0557
01_PB2	H3N8	Non-human Mammal	235	0.8042	0.9165	0.6984	0.6842	0.155
01_PB2	H7N7	Human	32	0.2903	0.3867	0.2778	0.2837	0.0656
01_PB2	H7N7	Non-human Mammal	11	0.5953	0.6527	0.5647	0.5514	0.0863
01_PB2	H7N9	Human	894	0.3922	0.5321	0.3218	0.3464	0.0949
01_PB2	H7N9	Non-human Mammal	3	0.3468	0.4206	0.2546	0.3156	0.107
01_PB2	H9N2	Human	69	0.329	0.4442	0.2776	0.2819	0.1094
01_PB2	H9N2	Non-human Mammal	47	0.3893	0.6105	0.3131	0.349	0.1248
01_PB2	H5N1	Human	400	0.3994	0.56	0.306	0.3359	0.1167
01_PB2	H5N1	Non-human Mammal	130	0.2518	0.3687	0.1919	0.2183	0.0998
01_PB2	H5N6	Human	42	0.345	0.4094	0.2673	0.2768	0.0913
01_PB2	H5N6	Non-human Mammal	21	0.3445	0.4031	0.3053	0.3054	0.0689
01_PB2	H5Nx (North America)	Human	28	0.1715	0.1773	0.1679	0.1619	0.0137
01_PB2	H5Nx (North America)	Non-human Mammal	1903	0.1956	0.2065	0.1907	0.1886	0.0225
02_PB1	H1N1	Human	49561	0.9123	1.0469	0.8633	0.8562	0.1039
02_PB1	H1N1	Non-human Mammal	3968	0.8358	0.99	0.7533	0.7489	0.143
02_PB1	H3N2	Human	62096	0.8531	1.0291	0.8106	0.8186	0.1101
02_PB1	H3N2	Non-human Mammal	2817	0.8249	0.9677	0.7532	0.7431	0.1366
02_PB1	H2N2	Human	99	0.5523	0.6505	0.5006	0.4959	0.0923
02_PB1	H1N2	Human	76	0.824	0.9576	0.7123	0.7113	0.1587
02_PB1	H1N2	Non-human Mammal	2959	0.8203	0.9598	0.7478	0.7367	0.1401
02_PB1	H3N8	Human	7	0.1721	0.225	0.1016	0.134	0.0627
02_PB1	H3N8	Non-human Mammal	231	0.716	0.7941	0.6523	0.6393	0.1104
02_PB1	H7N7	Human	3	0.2691	0.2999	0.2305	0.2469	0.0544
02_PB1	H7N7	Non-human Mammal	11	0.6711	0.7698	0.6466	0.6303	0.0999
02_PB1	H7N9	Human	890	0.2397	0.3091	0.2037	0.2036	0.0646
02_PB1	H7N9	Non-human Mammal	2	0.1989	0.2051	0.1911	0.1911	0.022
02_PB1	H9N2	Human	68	0.2608	0.3314	0.2008	0.2045	0.0908
02_PB1	H9N2	Non-human Mammal	49	0.2883	0.5122	0.2253	0.2673	0.126
02_PB1	H5N1	Human	399	0.3056	0.4055	0.2444	0.2549	0.0838
02_PB1	H5N1	Non-human Mammal	120	0.2273	0.3708	0.1447	0.1915	0.1152
02_PB1	H5N6	Human	43	0.2586	0.3527	0.2018	0.2039	0.088
02_PB1	H5N6	Non-human Mammal	20	0.2638	0.3	0.2187	0.231	0.0497
02_PB1	H5Nx (North America)	Human	24	0.1469	0.1578	0.1422	0.1408	0.0145
02_PB1	H5Nx (North America)	Non-human Mammal	1742	0.155	0.2224	0.1519	0.1559	0.0247
03_PA	H1N1	Human	55052	1.1094	1.1701	1.088	1.0741	0.0774
03_PA	H1N1	Non-human Mammal	4040	1.0517	1.1553	0.9743	0.9685	0.1221
03_PA	H3N2	Human	65367	1.0684	1.1643	1.0449	1.0343	0.0803
03_PA	H3N2	Non-human Mammal	2821	1.0328	1.1357	0.9641	0.9487	0.125
03_PA	H2N2	Human	97	0.9731	1.0782	0.8971	0.8987	0.1068
03_PA	H1N2	Human	77	1.0338	1.1172	0.9507	0.9476	0.128
03_PA	H1N2	Non-human Mammal	3050	1.0331	1.1329	0.9588	0.947	0.1292
03_PA	H3N8	Human	6	0.3346	0.3856	0.3277	0.3033	0.077
03_PA	H3N8	Non-human Mammal	231	0.9314	1.0246	0.83	0.8334	0.1306
03_PA	H7N7	Human	4	0.3455	0.4569	0.29	0.3362	0.0994
03_PA	H7N7	Non-human Mammal	11	0.7491	0.8334	0.7167	0.7242	0.0657
03_PA	H7N9	Human	909	0.4496	0.7268	0.3873	0.4196	0.1336
03_PA	H7N9	Non-human Mammal	3	0.3274	0.3291	0.3252	0.3182	0.0161
03_PA	H9N2	Human	67	0.477	0.6461	0.3614	0.3948	0.1479
03_PA	H9N2	Non-human Mammal	42	0.5395	0.8425	0.4626	0.4918	0.1813
03_PA	H5N1	Human	410	0.5143	0.6696	0.4095	0.421	0.1422
03_PA	H5N1	Non-human Mammal	122	0.3223	0.4387	0.1964	0.2624	0.1508
03_PA	H5N6	Human	46	0.4497	0.6549	0.3507	0.3559	0.1541
03_PA	H5N6	Non-human Mammal	21	0.4095	0.4593	0.35	0.3302	0.1045
03_PA	H5Nx (North America)	Human	30	0.1972	0.2095	0.1907	0.1907	0.0154
03_PA	H5Nx (North America)	Non-human Mammal	1926	0.177	0.2193	0.1701	0.1759	0.0221
04_HA	H1N1	Human	89703	0.7678	0.8432	0.733	0.7314	0.0758
04_HA	H1N1	Non-human Mammal	7915	0.6968	0.7924	0.6186	0.6309	0.0938
04_HA	H3N2	Human	98599	0.9351	1.0574	0.8653	0.8593	0.1225
04_HA	H3N2	Non-human Mammal	5074	0.7349	0.8502	0.666	0.675	0.099
04_HA	H2N2	Human	100	0.418	0.5658	0.3596	0.3661	0.106
04_HA	H1N2	Human	80	0.7335	0.8915	0.6427	0.6583	0.125
04_HA	H1N2	Non-human Mammal	6179	0.6989	0.8168	0.6144	0.6357	0.1022
04_HA	H3N8	Human	5	0.2082	0.2174	0.205	0.2012	0.0187
04_HA	H3N8	Non-human Mammal	599	0.5957	0.7394	0.53	0.5325	0.1142
04_HA	H7N7	Human	41	0.3305	0.3858	0.2685	0.2773	0.0825
04_HA	H7N7	Non-human Mammal	12	0.564	0.6605	0.4857	0.5021	0.1045
04_HA	H7N9	Human	911	0.3635	0.4805	0.2638	0.3005	0.0952
04_HA	H7N9	Non-human Mammal	3	0.2357	0.2439	0.2254	0.2198	0.0294
04_HA	H9N2	Human	83	0.2905	0.4079	0.2111	0.2299	0.0964
04_HA	H9N2	Non-human Mammal	61	0.354	0.4058	0.2981	0.2998	0.0717
04_HA	H5N1	Human	564	0.3319	0.429	0.2674	0.2742	0.0914
04_HA	H5N1	Non-human Mammal	152	0.2552	0.3632	0.1521	0.1863	0.0947
04_HA	H5N6	Human	52	0.2261	0.3367	0.1988	0.2116	0.0626
04_HA	H5N6	Non-human Mammal	20	0.2683	0.4715	0.2298	0.2596	0.0974
04_HA	H5Nx (North America)	Human	49	0.1438	0.1654	0.105	0.1204	0.0312
04_HA	H5Nx (North America)	Non-human Mammal	1783	0.099	0.1421	0.0955	0.0995	0.0176
05_NP	H1N1	Human	42267	0.7949	0.9192	0.7264	0.7237	0.1139
05_NP	H1N1	Non-human Mammal	3938	0.8028	0.9493	0.718	0.7231	0.1313
05_NP	H3N2	Human	50652	0.7661	0.8675	0.7339	0.7368	0.0702
05_NP	H3N2	Non-human Mammal	2694	0.7806	0.9249	0.7082	0.711	0.12
05_NP	H2N2	Human	112	0.749	0.8205	0.6793	0.6785	0.0897
05_NP	H1N2	Human	72	0.7316	0.8823	0.6759	0.6712	0.1265
05_NP	H1N2	Non-human Mammal	2916	0.7807	0.9288	0.7058	0.7079	0.1258
05_NP	H3N8	Human	5	0.1771	0.1908	0.1722	0.1676	0.0228
05_NP	H3N8	Non-human Mammal	255	0.6965	0.8152	0.6044	0.6087	0.1239
05_NP	H7N7	Human	3	0.3137	0.353	0.2646	0.287	0.0674
05_NP	H7N7	Non-human Mammal	14	0.5815	0.7007	0.5056	0.5149	0.1256
05_NP	H7N9	Human	783	0.3277	0.4173	0.2753	0.285	0.0688
05_NP	H7N9	Non-human Mammal	2	0.3146	0.3172	0.3115	0.3115	0.0089
05_NP	H9N2	Human	68	0.3149	0.4267	0.2458	0.2595	0.0841
05_NP	H9N2	Non-human Mammal	44	0.3419	0.4417	0.2955	0.318	0.14
05_NP	H5N1	Human	416	0.3302	0.4468	0.2703	0.2843	0.0859
05_NP	H5N1	Non-human Mammal	107	0.2424	0.3435	0.1742	0.2	0.0944
05_NP	H5N6	Human	41	0.2871	0.3516	0.2395	0.2358	0.0968
05_NP	H5N6	Non-human Mammal	20	0.2855	0.3255	0.2605	0.2557	0.0504
05_NP	H5Nx (North America)	Human	31	0.1339	0.1379	0.1314	0.1312	0.0089
05_NP	H5Nx (North America)	Non-human Mammal	1343	0.1948	0.2157	0.1901	0.1873	0.0199
06_NA	H1N1	Human	74105	0.8583	0.9705	0.8193	0.8211	0.0854
06_NA	H1N1	Non-human Mammal	7256	0.8455	0.9819	0.785	0.7744	0.1271
06_NA	H3N2	Human	82306	1.0924	1.1668	1.0302	0.9971	0.1229
06_NA	H3N2	Non-human Mammal	4853	0.881	0.9831	0.8084	0.8113	0.1073
06_NA	H2N2	Human	124	0.9326	1.0904	0.8655	0.8326	0.1614
06_NA	H1N2	Human	115	1.008	1.114	0.8793	0.8668	0.1726
06_NA	H1N2	Non-human Mammal	5771	0.8721	0.9589	0.7972	0.8017	0.101
06_NA	H3N8	Human	6	0.2152	0.2158	0.2081	0.203	0.0152
06_NA	H3N8	Non-human Mammal	449	0.8001	0.897	0.7016	0.6902	0.1398
06_NA	H7N7	Human	43	0.4887	0.5772	0.4423	0.4257	0.094
06_NA	H7N7	Non-human Mammal	11	0.6379	0.6581	0.6048	0.5633	0.0975
06_NA	H7N9	Human	804	0.511	0.6672	0.438	0.4603	0.1077
06_NA	H7N9	Non-human Mammal	3	0.4559	0.5184	0.3777	0.4081	0.1138
06_NA	H9N2	Human	76	0.4575	0.5631	0.3715	0.3686	0.1178
06_NA	H9N2	Non-human Mammal	66	0.5151	0.6379	0.4563	0.4565	0.0969
06_NA	H5N1	Human	490	0.4229	0.5103	0.3699	0.367	0.0894
06_NA	H5N1	Non-human Mammal	110	0.3565	0.4654	0.3074	0.3282	0.094
06_NA	H5N6	Human	49	0.2972	0.3744	0.2201	0.2279	0.0937
06_NA	H5N6	Non-human Mammal	19	0.293	0.3286	0.2728	0.2802	0.0312
06_NA	H5Nx (North America)	Human	45	0.3079	0.3315	0.2858	0.2929	0.026
06_NA	H5Nx (North America)	Non-human Mammal	1570	0.2944	0.3099	0.2881	0.2891	0.013
07_M	H1N1	Human	33285	1.1745	1.2415	1.0825	1.0684	0.1407
07_M	H1N1	Non-human Mammal	4237	1.011	1.1876	0.8769	0.8763	0.1933
07_M	H3N2	Human	39614	0.8779	0.9807	0.8371	0.833	0.0948
07_M	H3N2	Non-human Mammal	2789	0.973	1.1343	0.8541	0.8453	0.1858
07_M	H2N2	Human	111	0.8516	0.9327	0.7834	0.7664	0.1181
07_M	H1N2	Human	70	0.9066	1.0428	0.8041	0.8203	0.1309
07_M	H1N2	Non-human Mammal	3371	0.9927	1.1704	0.8715	0.8707	0.1824
07_M	H3N8	Human	5	0.1746	0.2378	0.1687	0.1854	0.0384
07_M	H3N8	Non-human Mammal	309	0.8236	0.9603	0.73	0.7217	0.1478
07_M	H7N7	Human	4	0.3365	0.5513	0.2388	0.3197	0.1914
07_M	H7N7	Non-human Mammal	13	0.7511	0.8534	0.653	0.66	0.1181
07_M	H7N9	Human	591	0.3506	0.5124	0.3022	0.319	0.1038
07_M	H7N9	Non-human Mammal	3	0.3473	0.3718	0.3167	0.3085	0.0739
07_M	H9N2	Human	69	0.3576	0.5821	0.3031	0.3158	0.1407
07_M	H9N2	Non-human Mammal	55	0.444	0.7607	0.3637	0.3988	0.1641
07_M	H5N1	Human	408	0.3297	0.5642	0.2536	0.2851	0.1467
07_M	H5N1	Non-human Mammal	90	0.2683	0.3703	0.1915	0.2248	0.1266
07_M	H5N6	Human	37	0.3021	0.4872	0.2513	0.2588	0.1036
07_M	H5N6	Non-human Mammal	19	0.2631	0.3155	0.1857	0.2064	0.0653
07_M	H5Nx (North America)	Human	20	0.1726	0.3804	0.1589	0.1872	0.0738
07_M	H5Nx (North America)	Non-human Mammal	800	0.2025	0.2891	0.1873	0.1952	0.056
08_NS	H1N1	Human	32078	1.1506	1.1803	1.1281	1.1066	0.0778
08_NS	H1N1	Non-human Mammal	3679	1.0493	1.1825	0.9318	0.9419	0.146
08_NS	H3N2	Human	36709	1.1683	1.2545	1.1204	1.1074	0.0956
08_NS	H3N2	Non-human Mammal	2394	1.0223	1.152	0.9091	0.9246	0.1382
08_NS	H2N2	Human	120	0.9987	1.1075	0.9149	0.9232	0.0991
08_NS	H1N2	Human	66	1.0534	1.1571	0.9716	0.9627	0.1282
08_NS	H1N2	Non-human Mammal	2721	1.052	1.1714	0.9396	0.9501	0.1393
08_NS	H3N8	Human	4	0.2512	0.2693	0.2187	0.2142	0.0565
08_NS	H3N8	Non-human Mammal	316	0.9008	1.078	0.815	0.8254	0.1377
08_NS	H7N7	Human	5	0.3357	0.3687	0.3221	0.2979	0.0785
08_NS	H7N7	Non-human Mammal	18	0.7893	0.8397	0.6944	0.6977	0.1014
08_NS	H7N9	Human	686	0.3655	0.5114	0.304	0.3205	0.0947
08_NS	H7N9	Non-human Mammal	3	0.2962	0.3235	0.262	0.2597	0.0719
08_NS	H9N2	Human	70	0.4049	0.5036	0.3311	0.3461	0.1046
08_NS	H9N2	Non-human Mammal	57	0.5961	0.824	0.4507	0.4859	0.1909
08_NS	H5N1	Human	378	0.4898	0.6298	0.4001	0.4085	0.1344
08_NS	H5N1	Non-human Mammal	93	0.3832	0.4995	0.3014	0.3073	0.1426
08_NS	H5N6	Human	41	0.3896	0.5193	0.3128	0.3509	0.1355
08_NS	H5N6	Non-human Mammal	19	0.4063	0.4803	0.3386	0.3585	0.069
08_NS	H5Nx (North America)	Human	31	0.2077	0.2503	0.2014	0.1917	0.0364
08_NS	H5Nx (North America)	Non-human Mammal	954	0.2713	0.2919	0.2618	0.2525	0.0381
